# OrthoFinder: phylogenetic orthology inference for comparative genomics

**DOI:** 10.1101/466201

**Authors:** David M. Emms, Steven Kelly

## Abstract

Here, we present a major advance of the OrthoFinder method. This extends OrthoFinder’s high accuracy orthogroup inference to provide phylogenetic inference of orthologs, rooted genes trees, gene duplication events, the rooted species tree, and comparative genomic statistics. Each output is benchmarked on appropriate real or simulated datasets and, where comparable methods exist, OrthoFinder is equivalent to or outperforms these methods. Furthermore, OrthoFinder is the most accurate ortholog inference method on the Quest for Orthologs benchmark test. Finally, OrthoFinder’s comprehensive phylogenetic analysis is achieved with equivalent speed and scalability to the fastest, score-based heuristic methods. OrthoFinder is available at https://github.com/davidemms/OrthoFinder.
