## Supplemental Table 1 for "OrthoFinder: phylogenetic orthology inference for comparative genomics"

### Sheet: Software
	SwissTree			TreeFam-A			STDT			GSTDT
	Recall	Precision	F-score	Recall	Precision	F-score	Ortholog recovery	1-RF	Pseudo F-score	Ortholog recovery	1-RF	Pseudo F-score	Average F-score/pseudo F-score
OrthoFinder	0.761189	0.878406	0.815607	0.6843	0.9177	0.783998	0.1427	0.890481	0.245981	0.243865	0.831844	0.377161	0.555687
OrthoFinder (BLAST)	0.802311	0.888928	0.843401	0.7074	0.9274	0.802597	0.14843	0.88951	0.254408	0.24705	0.832285	0.381005	0.570353
OrthoFinder (BLAST+MSA)	0.7974	0.88765	0.840108	0.6928	0.9305	0.794247	0.15295	0.883023	0.260737	0.261515	0.822481	0.396849	0.572985
Hieranoid	0.691294	0.882872	0.775425	0.6035	0.9255	0.730594	0.12182	0.911618	0.21492	0.175265	0.850156	0.290617	0.502889
InParanoid	0.688406	0.882878	0.773607	0.6317	0.9285	0.75187	0.1424	0.91504	0.246447	0.190735	0.848302	0.311444	0.520842
OMA Pairs	0.652428	0.883361	0.750532	0.578	0.903	0.70484	0.10575	0.919622	0.189687	0.13715	0.845398	0.236012	0.470268
RBH/BBH	0.621433	0.884317	0.729927	0.4926	0.948	0.64832	0.11444	0.896436	0.202969	0.20928	0.839664	0.335051	0.479067
RSD	0.571994	0.884178	0.694622	0.4515	0.9489	0.611866	0.10825	0.89789	0.193207	0.19285	0.848899	0.314299	0.453498
SonicParanoid (fast)	0.655833	0.887917	0.754429	0.5908	0.9273	0.721756	0.11703	0.92143	0.207682	0.15576	0.857759	0.263645	0.486878
SonicParanoid (default)	0.688444	0.891528	0.776934	0.6253	0.9248	0.746116	0.12417	0.9127	0.2186	0.181475	0.851473	0.299185	0.510209
SonicParanoid (sensitive)	0.715906	0.890978	0.793905	0.6411	0.926	0.757652	0.13147	0.908065	0.229686	0.199895	0.844935	0.323303	0.526137
orthoinspector	0.700567	0.876656	0.778782	0.6551	0.9268	0.767617	0.12593	0.906509	0.22114	0.20486	0.84179	0.329526	0.524266
OrthoMCL	0.651611	0.833967	0.731597	0.594	0.8458	0.697882	0.11215	0.7546	0.195277	0.222815	0.714972	0.33975	0.491127
OrthoMCL (no coorthologs)	0.61085	0.829217	0.703477	0.5054	0.8538	0.634948	0.10143	0.779881	0.179513	0.21089	0.730263	0.327269	0.461302
OrthoMCL (DIAMOND)	0.59095	0.883522	0.708209	0.5187	0.9237	0.664342	0.09685	0.865307	0.174202	0.185675	0.82351	0.303027	0.462445
OrthoFinder v other
	SwissTree			TreeFam-A			STDT			GSTDT
	Recall	Precision	F-score	Recall	Precision	F-score	Ortholog recovery	1-RF	Pseudo F-score	Ortholog recovery	1-RF	Pseudo F-score	Average F-score/pseudo F-score
OrthoFinder	0	0	0	0	0	0	0	0	0	0	0	0	0
OrthoFinder (BLAST)	-0.0512544	-0.0118367	-0.0329546	-0.0326548	-0.0104593	-0.0231739	-0.0386041	0.0010916	-0.0331214	-0.0128921	-0.000530316	-0.0100897	-0.0257138
OrthoFinder (BLAST+MSA)	-0.0454113	-0.010414	-0.0291637	-0.0122691	-0.013756	-0.0129042	-0.0670154	0.00844662	-0.0565928	-0.0674913	0.0113841	-0.0496102	-0.0301899
Hieranoid	0.101107	-0.00505849	0.0518195	0.133886	-0.00842788	0.0730959	0.1714	-0.0231866	0.144525	0.391407	-0.0215401	0.297791	0.104988
InParanoid	0.105727	-0.00506525	0.0542911	0.0832674	-0.0116317	0.0427309	0.00210674	-0.0268388	-0.00189114	0.278554	-0.0194017	0.211007	0.0669007
OMA Pairs	0.166702	-0.00560926	0.0867057	0.18391	0.0162791	0.112306	0.349409	-0.0316878	0.296773	0.77809	-0.0160325	0.598061	0.181639
RBH/BBH	0.224893	-0.00668425	0.117382	0.38916	-0.031962	0.209276	0.246942	-0.00664229	0.211917	0.165257	-0.00931379	0.125682	0.159936
RSD	0.330764	-0.0065281	0.174175	0.515615	-0.0328802	0.281323	0.318245	-0.00825194	0.27315	0.264532	-0.0200908	0.200008	0.225334
SonicParanoid (fast)	0.160645	-0.0107116	0.0810917	0.15826	-0.0103526	0.0862365	0.219345	-0.033588	0.184411	0.565646	-0.0302123	0.430564	0.141326
SonicParanoid (default)	0.105666	-0.0147186	0.0497769	0.0943547	-0.00767734	0.0507714	0.149231	-0.0243443	0.125257	0.343794	-0.0230531	0.260629	0.0891361
SonicParanoid (sensitive)	0.0632527	-0.0141103	0.0273366	0.0673842	-0.00896328	0.0347721	0.0854187	-0.0193643	0.0709464	0.219965	-0.0154936	0.166587	0.0561647
orthoinspector	0.0865328	0.00199622	0.0472863	0.0445733	-0.00981873	0.0213396	0.133169	-0.0176807	0.112334	0.190398	-0.0118149	0.144556	0.0599328
OrthoMCL	0.168165	0.0532863	0.114832	0.15202	0.0850083	0.123396	0.272403	0.180071	0.25965	0.094473	0.163463	0.110113	0.131454
OrthoMCL (no coorthologs)	0.246114	0.0593198	0.159394	0.353977	0.0748419	0.234743	0.406882	0.141816	0.370272	0.156361	0.139102	0.152449	0.204606
OrthoMCL (DIAMOND)	0.288077	-0.00579046	0.151648	0.31926	-0.00649562	0.180112	0.473412	0.0290925	0.412044	0.313397	0.0101203	0.244644	0.201628
OF v best non-OF	0.0632527	-0.0147186	0.0273366	0.0445733	-0.0328802	0.0213396	0.00210674	-0.033588	-0.00189114	0.094473	-0.0302123	0.110113	0.0561647
OF v worst non-OF	0.330764	0.0593198	0.174175	0.515615	0.0850083	0.281323	0.473412	0.180071	0.412044	0.77809	0.163463	0.598061	0.225334
OrthoFinder (BLAST) v other
	SwissTree			TreeFam-A			STDT			GSTDT
	Recall	Precision	F-score	Recall	Precision	F-score	Ortholog recovery	1-RF	Pseudo F-score	Ortholog recovery	1-RF	Pseudo F-score	Average F-score/pseudo F-score
OrthoFinder	0.0540234	0.0119785	0.0340776	0.0337571	0.0105699	0.0237237	0.0401542	-0.00109041	0.034256	0.0130605	0.000530597	0.0101925	0.0263925
OrthoFinder (BLAST)	0	0	0	0	0	0	0	0	0	0	0	0	0
OrthoFinder (BLAST+MSA)	0.00615877	0.00143976	0.0039201	0.0210739	-0.00333154	0.0105133	-0.0295521	0.007347	-0.0242754	-0.0553123	0.0119207	-0.0399233	-0.00459414
Hieranoid	0.160593	0.00685943	0.087663	0.172162	0.00205294	0.0985537	0.218437	-0.0242518	0.183731	0.40958	-0.021021	0.311019	0.134152
InParanoid	0.165462	0.00685259	0.0902189	0.119835	-0.00118471	0.0674683	0.0423455	-0.0279	0.0323001	0.295253	-0.0188814	0.22335	0.0950589
OMA Pairs	0.229731	0.00630207	0.123738	0.223875	0.027021	0.138694	0.403593	-0.0327437	0.341195	0.801312	-0.0155104	0.614349	0.212826
RBH/BBH	0.291066	0.00521419	0.15546	0.436054	-0.02173	0.237964	0.297012	-0.00772545	0.253433	0.180476	-0.00878814	0.137155	0.19055
RSD	0.402656	0.00537222	0.214188	0.566777	-0.0226578	0.311721	0.371178	-0.00933335	0.316763	0.281047	-0.0195708	0.212239	0.257673
SonicParanoid (fast)	0.223346	0.00113862	0.117933	0.19736	0.00010784	0.112006	0.268307	-0.0346418	0.224984	0.586094	-0.0296977	0.445145	0.171449
SonicParanoid (default)	0.165398	-0.00291634	0.0855507	0.131297	0.00281142	0.0756995	0.195377	-0.0254082	0.163804	0.361345	-0.0225348	0.273478	0.117881
SonicParanoid (sensitive)	0.120693	-0.00230084	0.0623458	0.103416	0.00151188	0.0593207	0.129003	-0.0204336	0.107633	0.235899	-0.0149712	0.178477	0.0840395
orthoinspector	0.145231	0.0139986	0.0829753	0.0798351	0.000647389	0.0455695	0.178671	-0.0187518	0.150438	0.205946	-0.0112906	0.156222	0.0879071
OrthoMCL	0.231273	0.0659031	0.152823	0.190909	0.0964767	0.150047	0.323495	0.178784	0.302801	0.108767	0.164081	0.121428	0.161315
OrthoMCL (no coorthologs)	0.313434	0.0720089	0.198904	0.399683	0.0862029	0.264036	0.463374	0.140571	0.417212	0.171464	0.139707	0.164195	0.236398
OrthoMCL (DIAMOND)	0.357663	0.00611869	0.190893	0.363794	0.00400563	0.208109	0.532576	0.0279704	0.460415	0.330551	0.0106563	0.25733	0.233342
OF v best non-OF	0.120693	-0.00291634	0.0623458	0.0798351	-0.0226578	0.0455695	0.0423455	-0.0346418	0.0323001	0.108767	-0.0296977	0.121428	0.0840395
OF v worst non-OF	0.402656	0.0720089	0.214188	0.566777	0.0964767	0.311721	0.532576	0.178784	0.460415	0.801312	0.164081	0.614349	0.257673
OrthoFinder (BLAST + MSA) v other
	SwissTree			TreeFam-A			STDT			GSTDT
	Recall	Precision	F-score	Recall	Precision	F-score	Ortholog recovery	1-RF	Pseudo F-score	Ortholog recovery	1-RF	Pseudo F-score	Average F-score/pseudo F-score
OrthoFinder	0.0475716	0.0105236	0.0300397	0.0124215	0.0139479	0.0130729	0.071829	-0.00837587	0.0599876	0.0723761	-0.0112559	0.0521998	0.0311297
OrthoFinder (BLAST)	-0.00612107	-0.00143769	-0.0039048	-0.020639	0.00334268	-0.010404	0.0304521	-0.00729341	0.0248794	0.0585509	-0.0117803	0.0415834	0.00461535
OrthoFinder (BLAST+MSA)	0	0	0	0	0	0	0	0	0	0	0	0	0
Hieranoid	0.153489	0.00541188	0.0834159	0.14797	0.00540249	0.0871244	0.255541	-0.0313683	0.213182	0.492112	-0.0325536	0.365536	0.139386
InParanoid	0.158328	0.00540505	0.0859618	0.0967231	0.00215401	0.0563625	0.0740871	-0.0349899	0.0579831	0.371091	-0.0304392	0.274221	0.100113
OMA Pairs	0.222204	0.00485532	0.11935	0.198616	0.030454	0.126847	0.446336	-0.0397983	0.374563	0.906781	-0.0271079	0.681479	0.218423
RBH/BBH	0.283163	0.00376901	0.150948	0.406415	-0.0184599	0.225085	0.336508	-0.0149625	0.284617	0.249594	-0.0204649	0.184442	0.196045
RSD	0.394071	0.00392681	0.209447	0.534441	-0.0193909	0.298074	0.412933	-0.0165587	0.349523	0.356054	-0.0311206	0.262648	0.263478
SonicParanoid (fast)	0.215858	-0.000300704	0.113567	0.172647	0.00345088	0.100437	0.30693	-0.0416826	0.255461	0.678961	-0.0411282	0.505239	0.176855
SonicParanoid (default)	0.158264	-0.00434984	0.0813119	0.107948	0.00616349	0.064508	0.231779	-0.0325163	0.192759	0.441052	-0.0340496	0.326434	0.123041
SonicParanoid (sensitive)	0.113833	-0.00373522	0.0581975	0.0806426	0.00485961	0.0482996	0.163383	-0.027578	0.13519	0.308262	-0.0265751	0.227482	0.0890427
orthoinspector	0.138221	0.0125408	0.0787465	0.0575485	0.00399223	0.0346915	0.214564	-0.0259084	0.179061	0.276555	-0.0229378	0.204302	0.0929281
OrthoMCL	0.223736	0.0643707	0.148321	0.16633	0.100142	0.138082	0.363798	0.170187	0.335214	0.173687	0.150367	0.168061	0.166675
OrthoMCL (no coorthologs)	0.305394	0.0704677	0.194222	0.370795	0.0898337	0.250885	0.507937	0.132252	0.452471	0.240054	0.126281	0.212606	0.242105
OrthoMCL (DIAMOND)	0.349353	0.00467221	0.186243	0.335647	0.0073617	0.19554	0.579246	0.020473	0.49675	0.408456	-0.00124955	0.309614	0.239034
OF v best non-OF	0.113833	-0.00434984	0.0581975	0.0575485	-0.0193909	0.0346915	0.0740871	-0.0416826	0.0579831	0.173687	-0.0411282	0.168061	0.0890427
OF v worst non-OF	0.394071	0.0704677	0.209447	0.534441	0.100142	0.298074	0.579246	0.170187	0.49675	0.906781	0.150367	0.681479	0.263478

### Sheet: Databases
	SwissTree			TreeFam-A			STDT			GSTDT
	Recall	Precision	F-score	Recall	Precision	F-score	Ortholog recovery	1-RF	Pseudo F-score	Ortholog recovery	1-RF	Pseudo F-score	Average F-score/pseudo F-score
OrthoFinder	0.1427	0.890481	0.245981	0.243865	0.831844	0.377161	0.761189	0.878406	0.815607	0.6843	0.9177	0.783998	0.555687
OrthoFinder (BLAST)	0.14843	0.88951	0.254408	0.24705	0.832285	0.381005	0.802311	0.888928	0.843401	0.7074	0.9274	0.802597	0.570353
OrthoFinder (BLAST+MSA)	0.15295	0.883023	0.260737	0.261515	0.822481	0.396849	0.7974	0.88765	0.840108	0.6928	0.9305	0.794247	0.572985
EggNOG	0.10403	0.892916	0.186349	0.17789	0.845489	0.293936	0.640706	0.892839	0.746046	0.5657	0.9342	0.704683	0.482753
Ensembl Compara (e81)	0.12919	0.888214	0.225571	0.18252	0.827908	0.299101	0.645667	0.838906	0.72971	0.5052	0.9132	0.65052	0.476225
PANTHER 8.0 (all)	0.16225	0.892796	0.274597	0.21846	0.810871	0.34419	0.774644	0.821322	0.7973	0.6765	0.8743	0.762786	0.544718
phylomeDB	0.14246	0.90512	0.246174	0.17667	0.857312	0.292967	0.669556	0.891767	0.764849	0.6232	0.9491	0.752374	0.514091
OrthoFinder v other
	SwissTree			TreeFam-A			STDT			GSTDT
	Recall	Precision	F-score	Recall	Precision	F-score	Ortholog recovery	1-RF	Pseudo F-score	Ortholog recovery	1-RF	Pseudo F-score	Average F-score/pseudo F-score
OrthoFinder	0	0	0	0	0	0	0	0	0	0	0	0	0
OrthoFinder (BLAST)	-0.0386041	0.0010916	-0.0331214	-0.0128921	-0.000530316	-0.0100897	-0.0512544	-0.0118367	-0.0329546	-0.0326548	-0.0104593	-0.0231739	-0.0257138
OrthoFinder (BLAST+MSA)	-0.0670154	0.00844662	-0.0565928	-0.0674913	0.0113841	-0.0496102	-0.0454113	-0.010414	-0.0291637	-0.0122691	-0.013756	-0.0129042	-0.0301899
EggNOG	0.37172	-0.00272642	0.320002	0.370875	-0.0161391	0.283138	0.188047	-0.0161653	0.0932407	0.209652	-0.0176622	0.112554	0.151078
Ensembl Compara (e81)	0.104575	0.0025526	0.0904837	0.3361	0.00475352	0.260983	0.178919	0.0470851	0.117714	0.354513	0.00492773	0.205186	0.166857
PANTHER 8.0 (all)	-0.120493	-0.00259316	-0.104209	0.116291	0.0258648	0.0957915	-0.0173693	0.0695026	0.0229614	0.0115299	0.0496397	0.0278087	0.0201362
phylomeDB	0.00168468	-0.0161733	-0.000781811	0.380342	-0.0297065	0.287383	0.136856	-0.0149826	0.0663645	0.0980424	-0.033084	0.0420313	0.0809114
OF v best non-OF	-0.120493	-0.0161733	-0.104209	0.116291	-0.0297065	0.0957915	-0.0173693	-0.0161653	0.0229614	0.0115299	-0.033084	0.0278087	0.0201362
OF v worst non-OF	0.37172	0.0025526	0.320002	0.380342	0.0258648	0.287383	0.188047	0.0695026	0.117714	0.354513	0.0496397	0.205186	0.166857
OrthoFinder (BLAST) v other
	SwissTree			TreeFam-A			STDT			GSTDT
	Recall	Precision	F-score	Recall	Precision	F-score	Ortholog recovery	1-RF	Pseudo F-score	Ortholog recovery	1-RF	Pseudo F-score	Average F-score/pseudo F-score
OrthoFinder	0.0401542	-0.00109041	0.034256	0.0130605	0.000530597	0.0101925	0.0540234	0.0119785	0.0340776	0.0337571	0.0105699	0.0237237	0.0263925
OrthoFinder (BLAST)	0	0	0	0	0	0	0	0	0	0	0	0	0
OrthoFinder (BLAST+MSA)	-0.0295521	0.007347	-0.0242754	-0.0553123	0.0119207	-0.0399233	0.00615877	0.00143976	0.0039201	0.0210739	-0.00333154	0.0105133	-0.00459414
EggNOG	0.4268	-0.00381385	0.36522	0.38878	-0.015617	0.296217	0.25223	-0.00438041	0.130496	0.250486	-0.00727896	0.138948	0.181458
Ensembl Compara (e81)	0.148928	0.00145941	0.127839	0.35355	0.00528664	0.273836	0.242608	0.0596277	0.155804	0.400238	0.0155497	0.233778	0.197653
PANTHER 8.0 (all)	-0.0851772	-0.00368074	-0.0735228	0.130871	0.0264091	0.10696	0.0357158	0.0823136	0.0578214	0.0456763	0.0607343	0.0521921	0.0470601
phylomeDB	0.0419065	-0.0172461	0.0334474	0.39837	-0.0291917	0.300505	0.198273	-0.00318357	0.102704	0.135109	-0.0228638	0.0667521	0.109439
OF v best non-OF	-0.0851772	-0.0172461	-0.0735228	0.130871	-0.0291917	0.10696	0.0357158	-0.00438041	0.0578214	0.0456763	-0.0228638	0.0521921	0.0470601
OF v worst non-OF	0.4268	0.00145941	0.36522	0.39837	0.0264091	0.300505	0.25223	0.0823136	0.155804	0.400238	0.0607343	0.233778	0.197653
OrthoFinder (BLAST + MSA) v other
	SwissTree			TreeFam-A			STDT			GSTDT
	Recall	Precision	F-score	Recall	Precision	F-score	Ortholog recovery	1-RF	Pseudo F-score	Ortholog recovery	1-RF	Pseudo F-score	Average F-score/pseudo F-score
OrthoFinder	0.071829	-0.00837587	0.0599876	0.0723761	-0.0112559	0.0521998	0.0475716	0.0105236	0.0300397	0.0124215	0.0139479	0.0130729	0.0311297
OrthoFinder (BLAST)	0.0304521	-0.00729341	0.0248794	0.0585509	-0.0117803	0.0415834	-0.00612107	-0.00143769	-0.0039048	-0.020639	0.00334268	-0.010404	0.00461535
OrthoFinder (BLAST+MSA)	0	0	0	0	0	0	0	0	0	0	0	0	0
EggNOG	0.470249	-0.0110794	0.399186	0.470094	-0.0272133	0.350118	0.244565	-0.0058118	0.126081	0.224677	-0.00396061	0.127098	0.18691
Ensembl Compara (e81)	0.183915	-0.00584465	0.155899	0.432802	-0.0065559	0.326806	0.235002	0.0581042	0.15129	0.371338	0.0189444	0.220942	0.203181
PANTHER 8.0 (all)	-0.057319	-0.0109473	-0.0504727	0.197084	0.0143177	0.152992	0.0293761	0.0807576	0.0536909	0.0240946	0.06428	0.0412451	0.0518927
phylomeDB	0.0736347	-0.0244137	0.0591589	0.480246	-0.040628	0.354584	0.190938	-0.00461668	0.0983978	0.111682	-0.0195975	0.0556537	0.11456
OF v best non-OF	-0.057319	-0.0244137	-0.0504727	0.197084	-0.040628	0.152992	0.0293761	-0.0058118	0.0536909	0.0240946	-0.0195975	0.0412451	0.0518927
OF v worst non-OF	0.470249	-0.00584465	0.399186	0.480246	0.0143177	0.354584	0.244565	0.0807576	0.15129	0.371338	0.06428	0.220942	0.203181
