## Supplemental Table 2 for "OrthoFinder: phylogenetic orthology inference for comparative genomics"

### Sheet: Sheet1
	Flies			Primates			Metazoa			Overall
	Precision	Recall	F-score	Precision	Recall	F-score	Precision	Recall	F-score	Precision	Recall	F-score
OrthoFinder tree resolution	0.742834	0.773271	0.757747	0.917067	0.915411	0.916238	0.604321	0.839138	0.70263	0.794692	0.85223	0.822456
Overlap (no resolve)	0.588482	0.653923	0.619479	0.876864	0.896676	0.886659	0.581752	0.833098	0.685099	0.71554	0.79879	0.754877
DLCPpar*	0.915978	0.903341	0.909616	0.926453	0.919706	0.923067	0.924517	0.924703	0.92461	0.922368	0.914502	0.918418
DLCpar_search*	0.418104	0.697141	0.522715	0.77787	0.874704	0.82345	0.641397	0.909603	0.75231	0.596808	0.815333	0.689162
Notung*	0.197843	0.654006	0.303787	0.597901	0.897299	0.717625	0.516964	0.932555	0.665183	0.369511	0.814063	0.508299
Forester*	0.197843	0.654006	0.303787	0.597901	0.897299	0.717625	0.516964	0.932555	0.665183	0.369511	0.814063	0.508299
	Flies			Primates			Metazoa			Overall
	TP	FP	FN	TP	FP	FN	TP	FP	FN	TP	FP	FN
OrthoFinder tree resolution	9304	3221	2728	14707	1330	1359	4168	2729	799	28179	7280	4886
Overlap (no resolve)	7868	5502	4164	14406	2023	1660	4138	2975	829	26412	10500	6653
DLCPpar*	10869	997	1163	14776	1173	1290	4593	375	374	30238	2545	2827
DLCpar_search*	8388	11674	3644	14053	4013	2013	4518	2526	449	26959	18213	6106
Notung*	7869	31905	4163	14416	9695	1650	4632	4328	335	26917	45928	6148
Forester*	7869	31905	4163	14416	9695	1650	4632	4328	335	26917	45928	6148
